# A tiger in the Upper Midwest: Surveillance and genetic data support the introduction and establishment of *Aedes albopictus* in Iowa, USA

**DOI:** 10.1101/2021.10.20.465182

**Authors:** David R. Hall, Ryan E. Tokarz, Eleanor N. Field, Ryan C. Smith

## Abstract

*Aedes albopictus* is a competent vector of several arboviruses that has spread throughout the United States over the last three decades after it was initially detected in Texas in 1985. With the emergence of Zika virus in the Americas in 2015-2016 and an increased need to better understand the current distributions of *Ae. albopictus* in the US, we initiated surveillance efforts to determine the abundance of invasive *Aedes* species in Iowa. Here, we describe the resulting surveillance efforts from 2016-2020 in which we detect stable and persistent populations of *Aedes albopictus* in three Iowa counties. Based on temporal patterns in abundance and genetic analysis of mitochondrial DNA haplotypes between years, our data support that populations of *Ae. albopictus* are overwintering and have likely become established in the state. In addition, the localization of *Ae. albopictus* predominantly in areas of urbanization and noticeable absence in rural areas suggests that these ecological factors may represent potential barriers to their further spread and contribute to overwintering success. Together, these data document the establishment of *Ae. albopictus* in Iowa and their expansion into the Upper Midwest, where freezing winter temperatures were previously believed to limit their spread. With increasing globalization, urbanization, and rising temperatures associated with global warming, the range of invasive arthropod vectors, such as *Ae. albopictus*, is expected to only further expand, creating increased risks for vector-borne disease.
