## Supplementary material for "A tiger in the Upper Midwest: Surveillance and genetic data support the introduction and establishment of *Aedes albopictus* in Iowa, USA": Table S1

### Sheet: Sheet1
Table S1. Overview of Iowa counties participating in Aedes trapping efforts
County	2016	2017	2018	2019	2020
Allamakee	-	X	-	-	-
Appanoose	X	-	-	-	-
Black Hawk	-	X	-	-	-
Clayton	-	X	-	-	-
Clinton	-	X	X	X	X
Davis	X	-	-	-	-
Decatur	X	-	-	-	-
Des Moines	-	X	X	X	X
Dubuque	-	X	-	-	-
Fremont	X	X	X	X	X
Jackson	-	X	X	-	-
Jefferson	-	-	X	X	X
Johnson	-	X	X	X	X
Lee	X	X	X	X	X
Linn	-	X	-	-	-
Louisa	-	X	X	X	X
Muscatine	-	X	-	-	-
Page	X	X	X	X	X
Polk	-	X	X	X	X
Pottawattamie	-	X	-	-	-
Ringold	X	-	-	-	-
Scott	-	X	X	-	-
Story	-	X	-	-	-
Van Buren	X	X	X	X	X
Wayne	X	X	-	-	-
# of counties	9	20	12	10	10
