## Supplementary material for "A tiger in the Upper Midwest: Surveillance and genetic data support the introduction and establishment of *Aedes albopictus* in Iowa, USA": Table S2

### Sheet: Sheet1
Table S2. Trapping efforts across counties (2017-2020)
County	2017			2018			2019			2020
	BG	GAT	Total	BG	GAT	Total	BG	GAT	Total	BG	GAT	Total
Allamakee	1	5	6
Black Hawk	2	5	7
Clayton	1	5	6
Clinton	2	5	7	1	5	6	1	5	6	1	5	6
Des Moines	2	6	8	4	10	14	4	10	14	4	10	14
Dubuque	2	5	7
Fremont	1	5	6	1	5	6	1	5	6	1	5	6
Jackson	1	5	6	1	5	6
Jefferson				1	5	6	1	5	6	1	5	6
Johnson	1	5	6	1	5	6	1	5	6	1	5	6
Lee	2	7	9	4	10	14	4	10	14	4	10	14
Linn	1	5	6
Louisa	1	5	6	1	5	6	1	5	6	1	5	6
Muscatine	2	5	7
Page	1	5	6	1	5	6	1	5	6	1	5	6
Polk	0	11	11	4	8	12	0	6	6	0	6	6
Pottawattamie	1	5	6
Scott	2	5	7	2	4	6
Story	0	4	4
Van Buren	1	5	6	1	5	6			0	1	5	6
Wayne	1	5	6
