## Supplementary material for "A tiger in the Upper Midwest: Surveillance and genetic data support the introduction and establishment of *Aedes albopictus* in Iowa, USA": Table S3

### Sheet: Sheet1
Site Data												Pixels																Percent
Site	County	Trap_Type	Status_2017	Status_2018	Status_2019	Status_2020	Overall_Status	Albo_2017	Albo_2018	Albo_2019	Albo_2020	HISTO_11	HISTO_21	HISTO_22	HISTO_23	HISTO_24	HISTO_31	HISTO_41	HISTO_42	HISTO_43	HISTO_52	HISTO_71	HISTO_81	HISTO_82	HISTO_90	HISTO_95	Total Pixels	Water	Perc_21	Perc_22	Dev-open/low	Perc_23	Perc_24	Dev-med-high	Perc_31	Perc_41	Perc_42	Perc_43	Forest	Perc_52	Perc_71	Grass/shrub	Perc_81	Perc_82	Agriculture	Perc_90	Perc_95	Wetlands
1	Des Moines	GAT		Negative	Negative	Negative	Neg		0	0	0	0	40	58	10	4	3	213	0	28	0	46	7	402	0	0	811	0	0.0493218	0.0715166	0.120838	0.0123305	0.00493218	0.0172626	0.00369914	0.262639	0	0.0345253	0.297164	0	0.0567201	0.0567201	0.00863132	0.495684	0.504316	0	0	0
2	Des Moines	GAT		Negative	Negative	Negative	Neg		0	0	0	118	26	21	8	3	38	34	4	5	3	125	23	1	354	48	811	0.145499	0.0320592	0.025894	0.0579531	0.00986436	0.00369914	0.0135635	0.0468557	0.0419236	0.00493218	0.00616523	0.053021	0.00369914	0.154131	0.15783	0.02836	0.00123305	0.0295931	0.436498	0.0591862	0.495684
3	Lee	GAT				Negative	Neg				0	2	41	14	1	0	0	16	0	0	0	0	10	702	7	23	816	0.00245098	0.0502451	0.0171569	0.067402	0.00122549	0	0.00122549	0	0.0196078	0	0	0.0196078	0	0	0	0.0122549	0.860294	0.872549	0.00857843	0.0281863	0.0367647
4	Lee	GAT		Negative	Negative	Negative	Neg		0	0	0	0	168	281	55	0	0	31	0	18	0	0	136	123	0	0	812	0	0.206897	0.346059	0.552956	0.067734	0	0.067734	0	0.0381773	0	0.0221675	0.0603448	0	0	0	0.167488	0.151478	0.318966	0	0	0
5	Lee	GAT+BG		Negative			Neg		0			0	68	488	159	0	0	77	0	16	0	3	0	0	0	0	811	0	0.0838471	0.601726	0.685573	0.196054	0	0.196054	0	0.0949445	0	0.0197287	0.114673	0	0.00369914	0.00369914	0	0	0	0	0	0
6	Lee	GAT	Negative	Negative			Neg	0	0			1	24	20	1	1	0	599	0	14	0	19	139	0	0	0	818	0.00122249	0.0293399	0.0244499	0.0537897	0.00122249	0.00122249	0.00244499	0	0.732274	0	0.0171149	0.749389	0	0.0232274	0.0232274	0.169927	0	0.169927	0	0	0
7	Des Moines	GAT			Positive	Positive	Pos			16	64	0	142	625	46	0	0	0	0	0	0	0	0	0	0	0	813	0	0.174662	0.768758	0.943419	0.0565806	0	0.0565806	0	0	0	0	0	0	0	0	0	0	0	0	0	0
8	Des Moines	GAT				Positive	Pos				2	0	129	269	102	27	0	0	0	0	0	0	0	288	0	0	815	0	0.158282	0.330061	0.488344	0.125153	0.0331288	0.158282	0	0	0	0	0	0	0	0	0	0.353374	0.353374	0	0	0
9	Des Moines	GAT		Positive	Positive	Positive	Pos		12	7	3	282	69	25	3	0	38	66	0	0	0	0	75	258	0	0	816	0.345588	0.0845588	0.0306373	0.115196	0.00367647	0	0.00367647	0.0465686	0.0808824	0	0	0.0808824	0	0	0	0.0919118	0.316176	0.408088	0	0	0
10	Des Moines	GAT	Positive	Positive	Positive	Positive	Pos	13	24	26	8	0	139	135	7	0	4	35	0	0	1	0	115	380	0	0	816	0	0.170343	0.165441	0.335784	0.00857843	0	0.00857843	0.00490196	0.0428922	0	0	0.0428922	0.00122549	0	0.00122549	0.140931	0.465686	0.606618	0	0	0
11	Des Moines	BG		Positive	Positive	Positive	Pos		9	11	44	119	13	248	200	230	2	0	0	0	0	0	0	0	0	0	812	0.146552	0.0160099	0.305419	0.321429	0.246305	0.283251	0.529557	0.00246305	0	0	0	0	0	0	0	0	0	0	0	0	0
12	Des Moines	BG	Positive	Positive	Positive	Positive	Pos	58	175	111	154	0	175	498	114	24	0	0	0	0	0	0	0	0	0	0	811	0	0.215783	0.614057	0.82984	0.140567	0.0295931	0.17016	0	0	0	0	0	0	0	0	0	0	0	0	0	0
13	Des Moines	BG				Positive	Pos				26	212	18	177	170	237	2	0	0	0	0	0	0	0	0	0	816	0.259804	0.0220588	0.216912	0.238971	0.208333	0.290441	0.498775	0.00245098	0	0	0	0	0	0	0	0	0	0	0	0	0
14	Lee	GAT + BG			Positive	Positive	Pos			8	80	96	117	223	164	31	0	95	0	30	7	0	44	5	4	0	816	0.117647	0.143382	0.273284	0.416667	0.20098	0.0379902	0.238971	0	0.116422	0	0.0367647	0.153186	0.00857843	0	0.00857843	0.0539216	0.00612745	0.060049	0.00490196	0	0.00490196
15	Lee	GAT + BG	Positive	Positive	Positive	Positive	Pos	44	105	29	23	0	176	268	22	0	0	246	0	37	0	9	56	0	0	0	814	0	0.216216	0.329238	0.545455	0.027027	0	0.027027	0	0.302211	0	0.0454545	0.347666	0	0.0110565	0.0110565	0.0687961	0	0.0687961	0	0	0
16	Lee	GAT + BG		Positive	Positive	Positive	Pos		78	106	123	0	168	406	72	6	0	130	0	31	0	3	0	0	0	0	816	0	0.205882	0.497549	0.703431	0.0882353	0.00735294	0.0955882	0	0.159314	0	0.0379902	0.197304	0	0.00367647	0.00367647	0	0	0	0	0	0
17	Lee	GAT				Positive	Pos				3	203	223	353	16	0	0	8	0	9	1	0	3	0	0	0	816	0.248775	0.273284	0.432598	0.705882	0.0196078	0	0.0196078	0	0.00980392	0	0.0110294	0.0208333	0.00122549	0	0.00122549	0.00367647	0	0.00367647	0	0	0
18	Lee	GAT	Positive	Positive	Positive	Positive	Pos	257	248	70	72	7	121	300	196	43	0	58	0	45	2	0	37	0	4	0	813	0.00861009	0.148831	0.369004	0.517835	0.241082	0.0528905	0.293973	0	0.0713407	0	0.0553506	0.126691	0.00246002	0	0.00246002	0.0455105	0	0.0455105	0.00492005	0	0.00492005
19	Lee	BG				Positive	Pos				150	0	25	606	166	16	0	0	0	0	0	0	0	0	0	0	813	0	0.0307503	0.745387	0.776138	0.204182	0.0196802	0.223862	0	0	0	0	0	0	0	0	0	0	0	0	0	0
20	Des Moines	BG		Positive	Positive		Pos		41	112		0	95	549	124	47	0	0	0	0	0	0	0	0	0	0	815	0	0.116564	0.67362	0.790184	0.152147	0.0576687	0.209816	0	0	0	0	0	0	0	0	0	0	0	0	0	0
21	Des Moines	BG		Positive	Positive		Pos		26	29		2	222	321	82	22	0	111	0	8	6	0	2	39	0	0	815	0.00245399	0.272393	0.393865	0.666258	0.100613	0.0269939	0.127607	0	0.136196	0	0.00981595	0.146012	0.00736196	0	0.00736196	0.00245399	0.0478528	0.0503067	0	0	0
22	Lee	GAT			Positive		Pos			1		1	46	51	0	0	0	510	0	20	0	1	186	0	0	0	815	0.00122699	0.0564417	0.0625767	0.119018	0	0	0	0	0.625767	0	0.0245399	0.650307	0	0.00122699	0.00122699	0.228221	0	0.228221	0	0	0
23	Lee	GAT			Positive		Pos			5		0	28	27	2	0	0	651	0	14	0	27	38	33	0	0	820	0	0.0341463	0.0329268	0.0670732	0.00243902	0	0.00243902	0	0.793902	0	0.0170732	0.810976	0	0.0329268	0.0329268	0.0463415	0.0402439	0.0865854	0	0	0
24	Lee	BG			Positive		Pos			39		0	142	320	54	6	0	172	0	45	7	22	42	8	0	0	818	0	0.173594	0.391198	0.564792	0.0660147	0.00733496	0.0733496	0	0.210269	0	0.0550122	0.265281	0.00855746	0.0268949	0.0354523	0.0513447	0.00977995	0.0611247	0	0	0
25	Des Moines	GAT		Positive			Pos		2			404	97	16	6	0	0	0	0	0	0	14	0	188	40	53	818	0.493888	0.118582	0.0195599	0.138142	0.00733496	0	0.00733496	0	0	0	0	0	0	0.0171149	0.0171149	0	0.229829	0.229829	0.0488998	0.0647922	0.113692
26	Des Moines	GAT		Positive			Pos		5			30	196	83	52	7	0	25	0	0	0	22	85	5	255	55	815	0.0368098	0.240491	0.10184	0.342331	0.0638037	0.00858896	0.0723926	0	0.0306748	0	0	0.0306748	0	0.0269939	0.0269939	0.104294	0.00613497	0.110429	0.312883	0.0674847	0.380368
27	Des Moines	BG	Positive	Positive			Pos	9	3			0	93	546	130	49	0	0	0	0	0	0	0	0	0	0	818	0	0.113692	0.667482	0.781174	0.158924	0.0599022	0.218826	0	0	0	0	0	0	0	0	0	0	0	0	0	0
28	Lee	GAT+BG		Positive			Pos		73			0	175	344	102	17	0	133	0	37	0	3	2	0	0	0	813	0	0.215252	0.423124	0.638376	0.125461	0.0209102	0.146371	0	0.163592	0	0.0455105	0.209102	0	0.00369004	0.00369004	0.00246002	0	0.00246002	0	0	0
29	Des Moines	GAT	Negative	Positive	Positive	Positive	Some	0	1	2	5	6	71	28	1	1	0	430	0	1	0	38	198	38	4	0	816	0.00735294	0.0870098	0.0343137	0.121324	0.00122549	0.00122549	0.00245098	0	0.526961	0	0.00122549	0.528186	0	0.0465686	0.0465686	0.242647	0.0465686	0.289216	0.00490196	0	0.00490196
30	Des Moines	GAT	Negative	Negative	Positive	Positive	Some	0	0	1	30	36	71	38	3	0	0	534	0	16	0	0	32	84	0	0	814	0.044226	0.0872236	0.046683	0.133907	0.0036855	0	0.0036855	0	0.65602	0	0.019656	0.675676	0	0	0	0.039312	0.103194	0.142506	0	0	0
31	Des Moines	GAT			Positive	Negative	Some			4	0	122	59	103	163	163	0	10	0	0	0	0	76	0	105	15	816	0.14951	0.0723039	0.126225	0.198529	0.199755	0.199755	0.39951	0	0.0122549	0	0	0.0122549	0	0	0	0.0931373	0	0.0931373	0.128676	0.0183824	0.147059
32	Des Moines	GAT	Positive	Negative	Positive	Positive	Some	15	0	16	58	0	64	544	152	58	0	0	0	0	0	0	0	0	0	0	818	0	0.0782396	0.665037	0.743276	0.185819	0.0709046	0.256724	0	0	0	0	0	0	0	0	0	0	0	0	0	0
33	Des Moines	BG	Negative	Positive	Negative	Positive	Some	0	3	0	12	0	16	67	17	0	0	10	0	0	0	0	218	484	0	0	812	0	0.0197044	0.0825123	0.102217	0.020936	0	0.020936	0	0.0123153	0	0	0.0123153	0	0	0	0.268473	0.596059	0.864532	0	0	0
34	Lee	GAT		Negative	Negative	Positive	Some		0	0	11	166	184	295	26	1	9	127	0	6	0	0	0	0	0	0	814	0.203931	0.226044	0.362408	0.588452	0.031941	0.0012285	0.0331695	0.0110565	0.15602	0	0.00737101	0.163391	0	0	0	0	0	0	0	0	0
35	Lee	GAT	Negative	Negative	Positive	Positive	Some	0	0	9	1	111	84	90	4	0	7	241	0	17	0	0	40	173	48	1	816	0.136029	0.102941	0.110294	0.213235	0.00490196	0	0.00490196	0.00857843	0.295343	0	0.0208333	0.316176	0	0	0	0.0490196	0.21201	0.261029	0.0588235	0.00122549	0.060049
36	Lee	GAT	Negative	Positive	Positive		Some	0	4	2		4	138	225	107	26	0	209	0	54	0	8	47	0	0	0	818	0.00488998	0.168704	0.275061	0.443765	0.130807	0.0317848	0.162592	0	0.255501	0	0.0660147	0.321516	0	0.00977995	0.00977995	0.0574572	0	0.0574572	0	0	0
37	Des Moines	GAT	Positive	Negative			Some	1	0			1	26	27	1	0	0	231	0	17	0	13	54	444	0	0	814	0.0012285	0.031941	0.0331695	0.0651106	0.0012285	0	0.0012285	0	0.283784	0	0.0208845	0.304668	0	0.0159705	0.0159705	0.0663391	0.545455	0.611794	0	0	0
