## Supplementary material for "A tiger in the Upper Midwest: Surveillance and genetic data support the introduction and establishment of *Aedes albopictus* in Iowa, USA": Table S4

### Sheet: Sheet1
		Haplotypes from other studies
	# individuals	Zhong et al (2013)- PLOS One	Lee et al (2020)-JME	Stone et al (2020)-JME	Origin	Notes	Sequence
Hap_1	60	N/A	1,2,3,5,7,8,9,11,12,15,16,18,19,20,24,26,28	?	China, Korea,Russia,Italy,Greece, Albania	*This sequence has many exact matches	CCCGTATTAGCCGGAGCTATTACTATATTATTAACAGACCGAAATTTAAATACATCTTTTTTTGATCCAATTGGAGGGGGAGACCCTATTTTATATCAACATTTATTTTGATTTTTTGGTCATCCAGAAGTTTATATTTTAATTCTGCCAGGATTTGGAATAATTTCTCATATTATTACACAAGAAAGAGGAAAAAAGGAAACTTTTGGTACTTTAGGAATAATTTATGCTATATTAACAATTGGCTTATTAGGATTTATTGTATGAGCCCATCATATATTCACAGTTGGTATAGATGTTGATACTCGAGCTTATTTTACGTCTGCAACTATAATTATTGCGGTACCTACAGGAATTAAAATTTTTAGTTGATTAGCTACTCTTCATGGAACACAATTA…
Hap_2	14	55	N/A	3	Texas	*Only 1 exact match	CCCGTATTAGCCGGAGCTATTACTATATTATTAACAGACCGAAATTTAAATACATCTTTTTTTGATCCAATTGGAGGGGGAGACCCTATTTTATATCAACATTTATTTTGATTTTTTGGTCATCCAGAAGTTTATATTTTGATTCTGCCAGGATTTGGAATAATTTCTCATATTATTACACAAGAAAGAGGAAAAAAGGAAACTTTTGGTACTTTAGGAATAATTTATGCTATATTAACAATTGGCTTATTAGGATTTATTGTATGAGCTCATCATATATTCACAGTTGGTATAGATGTTGATACTCGAGCTTATTTTACGTCTGCAACTATAATTATTGCGGTACCTACAGGAATTAAAATTTTTAGTTGATTAGCTACTCTTCATGGAACACAATTA…
Hap_3	82	36,37,39,51,52,53	N/A	1,6	Italy,Texas,New Jersey,Illinois	*this is the most common haplotype found in Illinois	CCCGTATTAGCCGGAGCTATTACTATATTATTAACAGACCGAAATTTAAATACATCTTTTTTTGATCCAATTGGAGGGGGAGACCCTATTTTATATCAACATTTATTTTGATTTTTTGGTCATCCAGAAGTTTATATTTTGATTCTGCCAGGATTTGGAATAATTTCTCATATTATTACACAAGAAAGAGGAAAAAAGGAAACTTTTGGTACTTTAGGAATAATTTATGCTATATTAACAATTGGCTTATTAGGATTTATTGTATGAGCTCATCATATATTCACAGTTGGTATAGATGTTGATACTCGAGCTTATTTTACGTCTGCAACTATAATTATTGCGGTACCTACAGGAATTAAAATTTTTAGTTGATTAGCTACTCTTCATGGAACACAATTA…
Hap_4	5	N/A	N/A	?	?	*99.9% matches but no exact	CCCGTATTAGCCGGAGCTATTACTATATTATTAACAGACCGAAATTTAAATACATCTTTTTTTGATCCAATTGGAGGGGGAGACCCTATTTTATATCAACATTTATTTTGATTTTTTGGTCATCCAGAAGTTTATATTTTGATTCTGCCAGGATTTGGAATAATTTCTCATATTATTACACAAGAAAGAGGAAAAAAGGAAACTTTTGGTACTTTAGGAATAATTTATGCTATATTAACAATTGGCTTATTAGGATTTATTGTATGAGCTCATCATATATTCACAGTTGGTATAGATGTTGATACTCGAGCTTATTTTACGTCTGCAACTATAATTATTGCGGTACCTACAGGAATTAAAATTTTTAGTTGATTAGCTACTCTTCATGGAACACAATTA…
Hap_5	1	N/A	N/A	?	Russia,Japan	*100% Match from other papers	CCCGTATTAGCCGGAGCTATTACTATATTATTAACAGACCGAAATTTAAATACATCTTTTTTTGATCCAATTGGAGGGGGAGACCCTATTTTATATCAACATTTATTTTGATTTTTTGGTCATCCAGAAGTTTATATTTTGATTCTGCCAGGATTTGGAATAATTTCTCATATTATTACACAAGAAAGAGGAAAAAAGGAAACTTTTGGTACTTTAGGAATAATTTATGCTATATTAACAATTGGCTTATTAGGATTTATTGTATGAGCTCATCATATATTCACAGTTGGTATAGATGTTGATACTCGAGCTTATTTTACGTCTGCAACTATAATTATTGCGGTACCTACAGGAATTAAAATTTTTAGTTGATTAGCTACTCTTCATGGAACACAATTA…
Hap_6	1	N/A	N/A	?	?	*99.9% matches but no exact	CCCGTATTAGCCGGAGCTATTACTATATTATTAACAGACCGAAATTTAAATACATCTTTTTTTGATCCAATTGGAGGGGGAGACCCTATTTTATATCAACATTTATTTTGATTTTTTGGTCATCCAGAAGTTTATATTTTAATTCTGCCAGGATTTGGAATAATTTCTCATATTATTACACAAGAAAGAGGAAAAAAGGAAACTTTTGGTACTTTAGGAATAATTTATGCTATATTAACAATTGGCTTATTAGGATTTATTGTATGAGCCCATCATATATTCACAGTTGGTATAGATGTTGATACTCGAGCTTATTTTACGTCTGCAACTATAATTATTGCGGTACCTACAGGAATTAAAATTTTTAGTTGATTAGCTACTCTTCATGGAACACAATTA…
Hap_7	1	N/A	N/A	?	?	*99.9% matches but no exact	CCCGTATTAGCCGGAGCTATTACTATATTATTAACAGACCGAAATTTAAATACATCTTTTTTTGATCCAATTGGAGGGGGAGACCCTATTTTATATCAACATTTATTTTGATTTTTTGGTCATCCAGAAGTTTATATTTTGATTCTGCCAGGATTTGGAATAATTTCTCATATTATTACACAAGAAAGAGGAAAAAAGGAAACTTTTGGTACTTTAGGAATAATTTATGCTATATTAACAATTGGCTTATTAGGATTTATTGTATGAGCTCATCATATATTCACAGTTGGTATAGATGTTGATACTCGAGCTTATTTTACGTCTGCAACTATAATTATTGCGGTACCTACAGGAATTAAAATTTTTAGTTGATTAGCTACTCTTCATGGAACACAATTA…
Hap_8	1	N/A	N/A	?	?	*99.9% matches but no exact	CCCGTATTAGCCGGAGCTATTACTATATTATTAACAGACCGAAATTTAAATACATCTTTTTTTGATCCAATTGGAGGGGGAGACCCTATTTTATATCAACATTTATTTTGATTTTTTGGTCATCCAGAAGTTTATATTTTAATTCTGCCAGGATTTGGAATAATTTCTCATATTATTACACAAGAAAGAGGAAAAAAGGAAACTTTTGGTACTTTAGGAATAATTTATGCTATATTAACAATTGGCTTATTAGGATTTATTGTATGAGCCCATCATATATTCACAGTTGGTATAGATGTTGATACTCGAGCTTATTTTACGTCTGCAACTATAATTATTGCGGTACCTACAGGAATTAAAATTTTTAGTTGATTAGCTACTCTTCATGGAACACAATTA…
