## Supplementary material for "A tiger in the Upper Midwest: Surveillance and genetic data support the introduction and establishment of *Aedes albopictus* in Iowa, USA": Table S5

### Sheet: Sheet1
	L1 (141)	L2 (270)	L3 (405)	L4 (411)	L5 (480)	L6 (519)	L7 (521)	L8 (800)	*859 Total Base Pairs
Hap_1	A	C	T	T	T	T	T	T
Hap_2	G	T	C	.	.	.	.	.
Hap_3	G	T	.	.	.	.	.	.
Hap_4	G	T	.	.	.	C	.	.
Hap_5	G	T	.	C	.	.	.	.
Hap_6	.	.	.	.	C	.	.	.
Hap_7	G	T	.	.	.	.	C	.
Hap_8	.	.	.	.	.	.	.	C
